# Correlation of drug resistance with Single Nucleotide Variations through genome analysis and experimental validation in a multi-drug resistant clinical isolate of *M.tuberculosis*

**DOI:** 10.1101/2020.03.07.981878

**Authors:** Kausik Bhattacharyya, Vishal Nemaysh, Monika Joon, Ramendra Pratap, Mandira Varma-Basil, Mridula Bose, Vani Brahmachari

## Abstract

**Background:** Genome sequencing and genetic polymorphism analysis of clinical isolates of *M.tuberculosis* is carried out to gain further insight into molecular pathogenesis and host-pathogen interaction. Therefore the functional evaluation of the effect of single nucleotide variation (SNV) is essential. At the same time, the identification of invariant sequences unique to *M.tuberculosis* contributes to infection detection by sensitive methods. In the present study, genome analysis is accompanied by evaluation of the functional implication of the SNVs in a MDR clinical isolate VPCI591.

**Result:** By sequencing and comparative analysis of VPCI591 genome with 1553 global clinical isolates of *M.tuberculosis*, we identified 143 unique strain specific SNVs. A novel intergenic variation in VPCI591 in the putative promoter/regulatory region mapping between *embC (Rv3793)* and *embA* (*Rv3794*) genes was found to enhance the expression of *embAB*, which correlates with the high resistance of the VPCI591 to ethambutol. Similarly, the unique combination of three genic SNVs in RNA polymerase β gene (*rpoB*) in VPCI591 was evaluated for its effect on rifampicin resistance through molecular docking analysis. The comparative genomics also showed that along with variations, there are genes that remain invariant. 173 such genes were identified in our analysis.

**Conclusion:** We have demonstrated that SNVs are not always benign and can also have functional effect. We show that variations bring about quantitative changes in transcription. Our results show the collective effect of SNVs on the structure of protein, impacting the interaction between the target protein and the drug molecule, with *rpoB* as an example.
