## Additional file 2 for "Correlation of drug resistance with Single Nucleotide Variations through genome analysis and experimental validation in a multi-drug resistant clinical isolate of *M.tuberculosis*"

### Sheet: NS-SNV-VPCI591
Additional file 2: Complete list of Non-Synonymous SNV in VPCI591
Gene name	Rv-id	Nucleotide Change	AA- Change	Genomic position	Wild type	Altered
recF	Rv0003	T734C	I245T	4013	T	C
gyrB	Rv0005	G990C	M330I	6112	G	C
gyrA	Rv0006	G61C	E21Q	7362	G	C
gyrA	Rv0006	G284C	S95T	7585	G	C
gyrA	Rv0006	C1151T	A384V	8452	C	T
gyrA	Rv0006	G2003A	G668D	9304	G	A
none	Rv0008c	T433C	S145P	11879	A	G
none	Rv0010c	C261G	I87M	13298	G	C
none	Rv0010c	C77T	A26V	13482	G	A
none	Rv0012	A313G	K105E	14401	A	G
none	Rv0012	T697C	C233R	14785	T	C
trpG	Rv0013	C204G	I68M	15117	C	G
ppp	Rv0018c	A221C	D74A	22961	T	G
ppp	Rv0018c	G8T	R3L	23174	C	A
none	Rv0021c	G535C	D179H	26347	C	G
whiB5	Rv0022c	T293C	I98T	27150	A	G
none	Rv0039c	G71T	C24F	42281	C	A
ino1	Rv0046c	A568G	R190G	50557	T	C
ino1	Rv0046c	T532G	S178A	50593	A	C
none	Rv0048c	T749C	V250A	51949	A	G
none	Rv0051	T836C	L279S	56531	T	C
dnaB	Rv0058	A1654G	R552G	62049	A	G
none	Rv0061	G169A	A57T	65159	G	A
celA1	Rv0062	C112G	H38D	65663	C	G
none	Rv0063	T1252C	S418P	68174	T	C
none	Rv0064	G1370A	G457D	69989	G	A
none	Rv0064	G1648T	V550F	70267	G	T
none	Rv0064	A2197G	N733D	70816	A	G
none	Rv0064	G2717C	R906P	71336	G	C
icd2	Rv0066c	G1426A	A476T	73086	C	T
none	Rv0067c	A462C	E154D	74737	T	G
none	Rv0068	G640C	V214L	75940	G	C
sdaA	Rv0069c	G154A	G52S	77469	C	T
none	Rv0076c	T301G	C101G	85272	A	C
none	Rv0080	G179T	G60V	89200	G	T
none	Rv0082	A221G	Q74R	90144	A	G
none	Rv0090	G487C	A163P	98966	G	C
none	Rv0093c	T64C	C22R	103600	A	G
none	Rv0095c	G392T	S131I	104824	C	A
none	Rv0095c	C171G	D57E	105045	G	C
nrp	Rv0101	A3421G	I1141V	113421	A	G
ctpB	Rv0103c	C929T	A310V	121245	G	A
ctpB	Rv0103c	T65C	L22S	122109	A	G
none	Rv0104	T1204C	Y402H	123520	T	C
ctpI	Rv0107c	T3739C	S1247P	126803	A	G
PE_PGRS1	Rv0109	C1036G	R346G	132417	C	G
oxcA	Rv0118c	A670G	S224G	143207	T	C
fadD7	Rv0119	C1430G	T477S	145478	C	G
fusA2	Rv0120c	A1685G	N562S	146087	T	C
none	Rv0127	T52C	S18P	154283	T	C
fadE1	Rv0131c	T971C	F324S	158688	A	G
none	Rv0133	C108G	N36K	160976	C	G
none	Rv0138	T185C	I62T	165507	T	C
none	Rv0143c	G1396A	V466I	168787	C	T
none	Rv0146	T454C	S152P	172664	T	C
PE1	Rv0151c	C1168T	R390W	178142	G	A
PE3	Rv0159c	C176G	A59G	188664	G	C
PE3	Rv0159c	A40G	T14A	188800	T	C
PE4	Rv0160c	G492C	K164N	189948	C	G
none	Rv0161	C977G	P326R	191583	C	G
none	Rv0165c	T392C	I131T	194547	A	G
fadD5	Rv0166	T368C	V123A	195360	T	C
yrbE1A	Rv0167	C14T	T5I	196874	C	T
mce1A	Rv0169	T937G	S313A	199470	T	G
mce1F	Rv0174	T1109C	L370P	206339	T	C
none	Rv0180c	G258T	K86N	211993	C	A
none	Rv0192	T379C	S127P	223942	T	C
none	Rv0193c	A1249G	K417E	225323	T	C
none	Rv0193c	G904A	G302S	225668	C	T
none	Rv0194	T221C	M74T	227098	T	C
none	Rv0194	G509T	G170V	227386	G	T
none	Rv0194	A2426G	E809G	229303	A	G
none	Rv0197	G1134C	R378S	233364	G	C
none	Rv0197	C1712T	T571I	233942	C	T
none	Rv0198c	A800G	Y267C	235708	T	C
none	Rv0204c	G916C	V306L	242299	C	G
none	Rv0205	A215G	H72R	243598	A	G
none	Rv0209	T485C	V162A	249522	T	C
none	Rv0210	G1456A	A486T	251575	G	A
none	Rv0213c	G1048T	G350C	254903	C	A
lipW	Rv0217c	C550A	P184T	260282	G	T
lipC	Rv0220	A338C	E113A	263149	A	C
none	Rv0221	C232A	Q78K	264298	C	A
nrdB	Rv0233	C97G	H33D	278681	C	G
none	Rv0236c	A3238G	S1080G	283614	T	C
none	Rv0241c	A281G	H94R	290374	T	C
sdhA	Rv0248c	G28A	D10N	300776	C	T
nirB	Rv0252	T728C	V243A	303593	T	C
PPE2	Rv0256c	G611C	G204A	308937	C	G
none	Rv0259c	C545T	A182V	310973	G	A
fadD2	Rv0270	A1436G	D479G	326002	A	G
none	Rv0275c	C71T	S24L	331588	G	A
PPE3	Rv0280	G769A	E257K	340132	G	A
PPE3	Rv0280	T1009C	S337P	340372	T	C
none	Rv0282	A17C	E6A	342146	A	C
none	Rv0284	C51A	S17R	345685	C	A
none	Rv0284	C641G	P214R	346275	C	G
none	Rv0292	A649G	N217D	356528	A	G
tam	Rv0294	C240A	D80E	358410	C	A
PPE5	Rv0304c	G6112T	G2038C	366653	C	A
PPE5	Rv0304c	C5294T	S1765F	367471	G	A
PPE5	Rv0304c	A3817G	I1273V	368948	T	C
none	Rv0309	T427G	S143A	378357	T	G
none	Rv0312	A475G	S159G	381030	A	G
none	Rv0315	A779C	K260T	384380	A	C
none	Rv0318c	G668C	G223A	386432	C	G
none	Rv0323c	A424G	S142G	390828	T	C
none	Rv0324	A502G	T168A	391853	A	G
cyp135A1	Rv0327c	C1056A	H352Q	392990	G	T
cyp135A1	Rv0327c	G105A	M35I	393941	C	T
none	Rv0331	G550A	V184I	396750	G	A
none	Rv0338c	C1862T	A621V	403980	G	A
none	Rv0338c	A1516G	R506G	404326	T	C
iniA	Rv0342	T1443G	H481Q	412280	T	G
iniC	Rv0343	C1426T	R476C	414182	C	T
dnaK	Rv0350	C571T	R191C	420405	C	T
PPE8	Rv0355c	A9748T	I3250F	424932	T	A
PPE8	Rv0355c	C8178A	N2726K	426502	G	T
PPE8	Rv0355c	G7912A	G2638S	426768	C	T
PPE8	Rv0355c	T7771G	W2591G	426909	A	C
PPE8	Rv0355c	A6149G	Q2050R	428531	T	C
PPE8	Rv0355c	T353C	V118A	434327	A	G
none	Rv0359	G754A	A252T	438271	G	A
none	Rv0368c	G746A	R249H	445780	C	T
none	Rv0370c	G602A	G201E	447442	C	T
none	Rv0370c	C519G	I173M	447525	G	C
none	Rv0380c	G442A	V148M	456378	C	T
PPE9	Rv0388c	C456G	D152E	467546	G	C
PPE9	Rv0388c	C364A	Q122K	467638	G	T
purT	Rv0389	A23G	E8G	468357	A	G
ndhA	Rv0392c	G1000A	A334T	471640	C	T
ndhA	Rv0392c	T974C	M325T	471666	A	G
none	Rv0395	T239C	V80A	475178	T	C
pks6	Rv0405	T55G	L19V	485785	T	G
pks6	Rv0405	T781C	S261P	486511	T	C
pks6	Rv0405	T3755G	L1252R	489485	T	G
pks6	Rv0405	G4205C	R1402P	489935	G	C
pta	Rv0408	G365C	G122A	492150	G	C
glnH	Rv0411c	C908T	T303I	497393	G	A
none	Rv0412c	G1063T	D355Y	498557	C	A
thiG	Rv0417	C224G	S75C	502589	C	G
lpqM	Rv0419	G889A	A297T	505974	G	A
ctpH	Rv0425c	A2065G	M689V	513257	T	C
ctpH	Rv0425c	A665C	E222A	514657	T	G
ctpH	Rv0425c	G52T	G18C	515270	C	A
none	Rv0428c	A446G	D149G	517358	T	C
none	Rv0431	T113G	V38G	519185	T	G
none	Rv0434	A568G	T190A	522081	A	G
pssA	Rv0436c	G500T	G167V	524891	C	A
moeA2	Rv0438c	G45C	M15I	527316	C	G
PPE10	Rv0442c	A118G	K40E	532097	T	C
sigK	Rv0445c	C24G	S8R	534373	G	C
mmpL4	Rv0450c	G1366A	D456N	540126	C	T
none	Rv0459	A440G	D147G	551637	A	G
lpd	Rv0462	C607T	L203F	553220	C	T
none	Rv0465c	A362G	Q121R	555945	T	C
none	Rv0465c	T316C	C106R	555991	A	G
none	Rv0465c	C272A	P91Q	556035	G	T
umaA	Rv0469	A779G	K260R	560666	A	G
none	Rv0473	A14G	K5R	563577	A	G
none	Rv0473	C1160T	T387M	564723	C	T
none	Rv0479c	C275A	A92E	568693	G	T
murB	Rv0482	C260T	A87V	570798	C	T
none	Rv0484c	A418C	I140L	573384	T	G
none	Rv0493c	A520G	S174G	584171	T	C
proC	Rv0500	G316A	G106S	590398	G	A
proC	Rv0500	G681C	E227D	590763	G	C
none	Rv0502	G78C	R26S	592868	G	C
serB1	Rv0505c	C1085T	A362V	595501	G	A
mmpL2	Rv0507	G1277A	R426H	598475	G	A
none	Rv0530	G484A	V162I	621390	G	A
PE_PGRS6	Rv0532	C716G	A239G	623508	C	G
pitA	Rv0545c	C145T	P49S	637319	G	A
none	Rv0552	G595A	G199S	643483	G	A
none	Rv0556	T44G	L15R	648002	T	G
none	Rv0567	G665C	R222P	658985	G	C
nrdZ	Rv0570	C635A	A212D	661929	C	A
none	Rv0572c	T91C	F31L	665293	A	G
none	Rv0576	G698A	R233H	670545	G	A
yrbE2B	Rv0588	G28A	A10T	685955	G	A
mce2A	Rv0589	T152C	F51S	686972	T	C
none	Rv0596c	G241A	D81N	695245	C	T
lpqO	Rv0604	T538C	S180P	700776	T	C
lpqO	Rv0604	C617T	A206V	700855	C	T
none	Rv0610c	A308G	N103S	705602	T	C
galTb	Rv0619	A520G	T174A	712693	A	G
galK	Rv0620	T595C	C199R	713310	T	C
recB	Rv0630c	C2162T	P721L	722852	G	A
none	Rv0633c	C80T	A27V	730087	G	A
secE	Rv0638	T380C	M127T	734116	T	C
mkl	Rv0655	C530T	A177V	752046	C	T
none	Rv0658c	T224C	L75P	754186	A	G
none	Rv0658c	T173G	V58G	754237	A	C
none	Rv0658c	C23T	T8I	754387	G	A
atsD	Rv0663	A1046G	D349G	757182	A	G
rpoB	Rv0667	A1304C	D441A	761110	A	C
rpoB	Rv0667	T1355C	L458P	761161	T	C
rpoB	Rv0667	C3318G	I1112M	763124	C	G
rpoC	Rv0668	C515T	A172V	763884	C	T
lpqP	Rv0671	C745T	R249C	771326	C	T
fadE8	Rv0672	G917C	R306P	772400	G	C
none	Rv0674	A257G	H86R	774320	A	G
mmpL5	Rv0676c	A2842G	I948V	775639	T	C
mmpL5	Rv0676c	C2381T	T794I	776100	G	A
none	Rv0679c	G416A	G139E	779625	C	T
fabG	Rv0687	T647G	M216R	787745	T	G
none	Rv0695	C686T	A229V	795400	C	T
none	Rv0697	C665T	T222M	797597	C	T
rplV	Rv0706	A374G	Q125R	804062	A	G
rpsE	Rv0721	A116C	K39T	814443	A	C
rplO	Rv0723	T47C	I16T	815236	T	C
none	Rv0725c	C749T	P250L	817696	G	A
none	Rv0726c	A428G	E143G	819213	T	C
fucA	Rv0727c	C17A	A6D	820483	G	T
serA2	Rv0728c	G725A	R242H	820752	C	T
xylB	Rv0729	C326T	S109L	821832	C	T
xylB	Rv0729	T401C	L134P	821907	T	C
none	Rv0736	T283G	S95A	828422	T	G
none	Rv0749	A268G	M90V	841495	A	G
none	Rv0750	G52A	G18R	842084	G	A
mmsA	Rv0753c	A83G	N28S	845871	T	C
PE_PGRS11	Rv0754	G838A	G280R	846996	G	A
PPE12	Rv0755c	G1634A	R545K	848407	C	T
none	Rv0756c	T482C	I161T	850985	A	G
phoR	Rv0758	C515T	P172L	852910	C	T
ggtA	Rv0773c	A563G	N188S	866827	T	C
purB	Rv0777	A1264C	T422P	871271	A	C
none	Rv0785	G1223T	C408F	880562	G	T
none	Rv0787	T799C	Y267H	882257	T	C
none	Rv0791c	C152A	T51K	885689	G	T
none	Rv0792c	T508G	S170A	886139	A	C
none	Rv0792c	T299C	I100T	886348	A	G
none	Rv0794c	G643A	A215T	887994	C	T
pepC	Rv0800	T416G	L139R	893733	T	G
none	Rv0802c	T547C	F183L	895082	A	G
none	Rv0802c	G509A	R170H	895120	C	T
purM	Rv0809	C23A	P8H	903747	C	A
none	Rv0812	A435G	I145M	906857	A	G
thiX	Rv0816c	C113T	P38L	909921	G	A
thiX	Rv0816c	G19T	A7S	910015	C	A
none	Rv0818	T290C	L97P	911261	T	C
none	Rv0822c	A266C	H89P	916046	T	G
none	Rv0845	C656A	A219E	941845	C	A
none	Rv0846c	G1384T	V462L	942811	C	A
cysK2	Rv0848	G277A	G93S	945214	G	A
none	Rv0851c	A175G	S59G	948294	T	C
none	Rv0856	G160A	G54S	952984	G	A
none	Rv0858c	G544A	A182T	954377	C	T
fadA	Rv0859	A448G	S150G	955524	A	G
none	Rv0862c	T2246C	L749S	960367	A	G
moaA	Rv0869c	G796A	D266N	966552	C	T
PPE13	Rv0878c	G1187T	R396L	977017	C	A
PPE13	Rv0878c	G124A	A42T	978080	C	T
none	Rv0881	G343C	G115R	979704	G	C
citA	Rv0889c	G725A	G242D	989137	C	T
none	Rv0890c	C2596G	P866A	990001	G	C
none	Rv0891c	T110G	V37G	993346	A	C
none	Rv0892	G239A	G80D	994091	G	A
none	Rv0893c	C77T	A26V	996219	G	A
none	Rv0897c	A74G	Y25C	1002342	T	C
none	Rv0909	T135G	H45Q	1014815	T	G
PPE14	Rv0915c	G715C	G239R	1020615	C	G
PE7	Rv0916c	C41T	A14V	1021603	G	A
betP	Rv0917	G527A	R176Q	1022613	G	A
none	Rv0918	A136G	S46G	1024346	A	G
none	Rv0922	G43C	A15P	1027727	G	C
none	Rv0923c	T581C	V194A	1029997	A	G
none	Rv0925c	A110G	D37G	1032524	T	C
none	Rv0926c	T214C	C72R	1033573	A	G
pstA1	Rv0930	T14C	M5T	1037012	T	C
pstS2	Rv0932c	T343G	S115A	1040706	A	C
pstS1	Rv0934	C1022T	T341I	1043136	C	T
none	Rv0938	T1030C	C344R	1047165	T	C
none	Rv0938	G1967A	R656H	1048102	G	A
none	Rv0945	C538G	R180G	1054784	C	G
uvrD1	Rv0949	C2000T	P667L	1060259	C	T
none	Rv0950c	A269G	E90G	1061386	T	C
sucD	Rv0952	G626A	R209K	1063765	G	A
none	Rv0958	T820C	S274P	1070702	T	C
none	Rv0959	A1088G	D363G	1072342	A	G
lprP	Rv0962c	C557T	P186L	1074558	G	A
none	Rv0964c	C370A	P124T	1076309	G	T
none	Rv0966c	T524C	V175A	1077312	A	G
none	Rv0966c	G82A	A28T	1077754	C	T
ctpV	Rv0969	G1450A	D484N	1080192	G	A
accA2	Rv0973c	T1996C	S666P	1083755	A	G
accD2	Rv0974c	G698T	R233L	1086648	C	A
accD2	Rv0974c	C153G	N51K	1087193	G	C
mprA	Rv0981	G208A	G70S	1097023	G	A
mprB	Rv0982	T1016A	L339H	1098523	T	A
pepD	Rv0983	T1169C	L390P	1100234	T	C
none	Rv0987	T383C	L128S	1102924	T	C
none	Rv0987	T2149G	F717V	1104690	T	G
none	Rv0988	G169A	V57I	1105284	G	A
none	Rv0988	G800T	G267V	1105915	G	T
grcC2	Rv0989c	A961G	I321V	1106422	T	C
none	Rv0990c	T160G	S54A	1107940	A	C
none	Rv0992c	G9C	M3I	1109163	C	G
galU	Rv0993	A704G	Q235R	1109975	A	G
moeA1	Rv0994	T688G	C230G	1110956	T	G
moeA1	Rv0994	T1250C	V417A	1111518	T	C
none	Rv0996	C497T	A166V	1112880	C	T
none	Rv0996	G907C	E303Q	1113290	G	C
arcA	Rv1001	C221T	T74I	1117405	C	T
pabB	Rv1005c	T2C	L1S	1123597	A	G
metG	Rv1007c	C115G	R39G	1126889	G	C
tatD	Rv1008	C560A	T187N	1127648	C	A
none	Rv1012	G173A	S58N	1131300	G	A
mfd	Rv1020	G256A	A86T	1139222	G	A
mfd	Rv1020	G2809A	D937N	1141775	G	A
lpqU	Rv1022	A97C	T33P	1143832	A	C
eno	Rv1023	A22G	R8G	1144585	A	G
kdpD	Rv1028c	C1102T	P368S	1150585	G	A
trcS	Rv1032c	C373T	P125S	1157583	G	A
trcS	Rv1032c	C185G	S62C	1157771	G	C
none	Rv1049	G322A	A108T	1172707	G	A
none	Rv1053c	G139A	V47I	1176148	C	T
none	Rv1061	G812T	R271L	1184826	G	T
none	Rv1066	G235A	V79I	1188232	G	A
none	Rv1069c	C1444T	R482W	1192830	G	A
fadA3	Rv1074c	A355G	T119A	1199019	T	C
cbs	Rv1077	C62T	S21F	1201778	C	T
pra	Rv1078	T512C	I171T	1203824	T	C
none	Rv1086	A775C	S259R	1211369	A	C
none	Rv1087A	A79G	T27A	1214118	A	G
glyA	Rv1093	T107C	V36A	1220680	T	C
glpX	Rv1099c	T467C	I156T	1228116	A	G
none	Rv1102c	C194T	T65I	1230778	G	A
xseB	Rv1107c	G10A	D4N	1234214	C	T
none	Rv1111c	C790T	P264S	1237403	G	A
none	Rv1125	A301G	S101G	1248382	A	G
ppdK	Rv1127c	A1048C	T350P	1250357	T	G
ppdK	Rv1127c	G206A	G69E	1251199	C	T
none	Rv1128c	A809G	E270G	1252164	T	C
none	Rv1130	A8G	D3G	1254562	A	G
none	Rv1152	G55C	D19H	1279709	G	C
none	Rv1154c	A367G	T123A	1281118	T	C
none	Rv1155	T343C	S115P	1281771	T	C
fadH	Rv1175c	G629C	C210S	1307598	C	G
none	Rv1178	C953T	A318V	1310316	C	T
none	Rv1179c	G2398A	A800T	1310902	C	T
pks3	Rv1180	C893T	A298V	1314617	C	T
papA3	Rv1182	C580G	L194V	1320614	C	G
none	Rv1184c	G694C	D232H	1324918	C	G
none	Rv1186c	C619G	P207A	1328687	G	C
PPE18	Rv1196	G704T	R235L	1340052	G	T
PPE18	Rv1196	G860A	R287Q	1340208	G	A
none	Rv1201c	G313A	G105S	1344857	C	T
none	Rv1204c	G1604A	G535D	1347021	C	T
none	Rv1215c	G505T	A169S	1358940	C	A
none	Rv1218c	A728G	Q243R	1362006	T	C
none	Rv1219c	G32C	R11T	1363330	C	G
tatB	Rv1224	T22G	W8G	1367484	T	G
none	Rv1226c	T1349C	V450A	1368947	A	G
none	Rv1226c	G907A	G303S	1369389	C	T
none	Rv1226c	G230A	R77H	1370066	C	T
none	Rv1230c	A133G	S45G	1374065	T	C
none	Rv1231c	G287A	R96H	1374578	C	T
none	Rv1231c	A226T	N76Y	1374639	T	A
none	Rv1232c	T445G	C149G	1375724	A	C
corA	Rv1239c	A415G	K139E	1382628	T	C
lpqZ	Rv1244	G355A	A119T	1387211	G	A
kgd	Rv1248c	G3187A	G1063S	1389866	C	T
kgd	Rv1248c	G2290A	V764M	1390763	C	T
none	Rv1250	A832G	R278G	1395010	A	G
none	Rv1251c	G2026C	G676R	1397215	C	G
deaD	Rv1253	A427G	M143V	1400396	A	G
none	Rv1259	A391G	I131V	1407729	A	G
none	Rv1262c	C311G	P104R	1410062	G	C
pknH	Rv1266c	G1820A	R607Q	1414021	C	T
embR	Rv1267c	G329A	C110Y	1417019	C	T
none	Rv1271c	A64G	I22V	1420239	T	C
none	Rv1272c	C903A	F301L	1421403	G	T
none	Rv1273c	A352G	S118G	1423699	T	C
lprB	Rv1274	T503C	L168P	1424699	T	C
hemK	Rv1300	C580T	R194C	1457144	C	T
none	Rv1301	C587A	P196Q	1458144	C	A
alkA	Rv1317c	A34G	I12V	1479085	T	C
none	Rv1319c	T1317G	D439E	1481185	A	C
none	Rv1320c	A1591G	T531A	1482627	T	C
none	Rv1321	A430C	S144R	1484708	A	C
glgB	Rv1326c	T1408C	S470P	1490905	A	G
glgB	Rv1326c	C1402T	P468S	1490911	G	A
glgB	Rv1326c	A119G	D40G	1492194	T	C
glgP	Rv1328	G2401T	A801S	1496964	G	T
none	Rv1330c	G1286C	G429A	1499274	C	G
none	Rv1348	G964T	V322F	1514010	G	T
moeY	Rv1355c	G1171A	V391I	1522862	C	T
moeY	Rv1355c	T242C	L81P	1523791	A	G
none	Rv1358	G404T	S135I	1527015	G	T
none	Rv1364c	C1394A	A465E	1536251	G	T
rsfA	Rv1365c	T374G	L125R	1537796	A	C
none	Rv1367c	A505G	I169V	1540141	T	C
none	Rv1373	C692T	P231L	1546703	C	T
none	Rv1374c	A406G	T136A	1547125	T	C
none	Rv1375	G256A	G86R	1548087	G	A
none	Rv1375	T625C	W209R	1548456	T	C
none	Rv1378c	C109T	R37W	1552547	G	A
pyrC	Rv1381	A44C	E15A	1554231	A	C
carA	Rv1383	G916A	A306T	1556886	G	A
carB	Rv1384	C2462A	A821E	1559562	C	A
cyp132	Rv1394c	G404T	R135L	1570566	C	A
none	Rv1397c	A308G	D103G	1574206	T	C
lipH	Rv1399c	T17C	V6A	1575793	A	G
none	Rv1403c	C242T	P81L	1580181	G	A
none	Rv1405c	G593A	G198D	1581377	C	T
fmu	Rv1407	A1279C	I427L	1584379	A	C
ribG	Rv1409	G211A	A71T	1585404	G	A
none	Rv1425	C1028T	P343L	1600685	C	T
lipO	Rv1426c	G794A	C265Y	1601528	C	T
none	Rv1428c	T470A	V157D	1604290	A	T
none	Rv1431	A194C	N65T	1608276	A	C
opcA	Rv1446c	G575C	R192P	1624791	C	G
opcA	Rv1446c	T107G	I36S	1625259	A	C
tal	Rv1448c	A730G	T244A	1627351	T	C
tkt	Rv1449c	T52G	Y18D	1630148	A	C
PE_PGRS28	Rv1452c	A19G	T7A	1638211	T	C
none	Rv1453	C1214A	P405Q	1639594	C	A
none	Rv1458c	C11G	A4G	1644250	G	C
none	Rv1459c	A337G	K113E	1645802	T	C
none	Rv1461	G842A	G281D	1647830	G	A
none	Rv1462	A547G	N183D	1650072	A	G
none	Rv1462	C1163T	T388M	1650688	C	T
ctpD	Rv1469	G1573T	V525F	1658535	G	T
echA12	Rv1472	T140C	V47A	1659902	T	C
echA12	Rv1472	C232T	P78S	1659994	C	T
echA12	Rv1472	T643G	Y215D	1660405	T	G
none	Rv1473A	G58A	E20K	1662438	G	A
inhA	Rv1484	T62C	I21T	1674263	T	C
none	Rv1486c	G594T	K198N	1676290	C	A
none	Rv1498c	G572A	R191H	1689349	C	T
none	Rv1500	T671G	L224R	1691520	T	G
none	Rv1502	A638G	Y213C	1693561	A	G
none	Rv1508c	C46T	P16S	1699849	G	A
none	Rv1515c	G781T	V261F	1706746	C	A
none	Rv1517	C562T	L188F	1709432	C	T
fadD25	Rv1521	C1159G	L387V	1713460	C	G
mmpL12	Rv1522c	T1141C	S381P	1716472	A	G
none	Rv1526c	G571C	A191P	1721490	C	G
pks5	Rv1527c	G5743T	A1915S	1722667	C	A
adh	Rv1530	A191T	H64L	1731563	A	T
ileS	Rv1536	G135T	E45D	1736653	G	T
ileS	Rv1536	A2872G	T958A	1739390	A	G
none	Rv1543	T383A	L128H	1745446	T	A
PPE21	Rv1548c	A773G	D258G	1752561	T	C
fadD11	Rv1550	A584C	E195A	1754299	A	C
fadD11	Rv1550	C1268T	A423V	1754983	C	T
frdC	Rv1554	A118G	M40V	1760292	A	G
bioD	Rv1570	T572C	M191T	1778430	T	C
none	Rv1591	T254C	L85S	1791823	T	C
nadC	Rv1596	A190G	N64D	1797577	A	G
none	Rv1597	G62A	G21D	1798355	G	A
hisH	Rv1602	G602A	S201N	1803265	G	A
impA	Rv1604	C371A	P124Q	1804409	C	A
hisI	Rv1606	G38A	R13H	1805690	G	A
lgt	Rv1614	T923C	V308A	1814093	T	C
tesB1	Rv1618	A362T	H121L	1817976	A	T
none	Rv1624c	A532G	T178A	1826054	T	C
cya	Rv1625c	C1322T	A441V	1826624	G	A
cya	Rv1625c	G393C	L131F	1827553	C	G
none	Rv1634	G592C	G198R	1839759	G	C
uvrA	Rv1638	C244T	P82S	1843984	C	T
lysS	Rv1640c	A3002G	D1001G	1849034	T	C
lysS	Rv1640c	A2845G	I949V	1849191	T	C
tsnR	Rv1644	T695C	L232P	1854300	T	C
none	Rv1647	G4C	A2P	1856777	G	C
pheS	Rv1649	C827A	A276D	1859559	C	A
pheT	Rv1650	C232T	R78W	1859989	C	T
PE_PGRS30	Rv1651c	G1723A	G575S	1863660	C	T
argH	Rv1659	G1316T	R439L	1873954	G	T
pks7	Rv1661	T1436G	V479G	1876739	T	G
pks7	Rv1661	C4991T	A1664V	1880294	C	T
pks8	Rv1662	T3419G	V1140G	1885122	T	G
pks8	Rv1662	G4069A	A1357T	1885772	G	A
pks8	Rv1662	C4560G	H1520Q	1886263	C	G
pks17	Rv1663	G773A	R258Q	1887284	G	A
pks9	Rv1664	G1048C	A350P	1889073	G	C
pks11	Rv1665	C732G	D244E	1891957	C	G
none	Rv1672c	C562G	P188A	1897646	G	C
none	Rv1675c	T176C	V59A	1900800	A	G
dsbF	Rv1677	G409A	G137R	1902156	G	A
none	Rv1682	C775T	R259W	1907177	C	T
none	Rv1684	G47A	R16Q	1910632	G	A
none	Rv1691	G352A	A118T	1916300	G	A
pyrG	Rv1699	G157A	V53I	1923985	G	A
none	Rv1702c	C83A	P28H	1928493	G	T
cycA	Rv1704c	T559C	S187P	1930898	A	G
cycA	Rv1704c	G278T	R93L	1931179	C	A
PPE22	Rv1705c	C937G	L313V	1931718	G	C
PPE22	Rv1705c	G748A	V250M	1931907	C	T
none	Rv1707	T814G	S272A	1935695	T	G
none	Rv1708	G166A	A56T	1936525	G	A
engA	Rv1713	G20T	W7L	1940307	G	T
none	Rv1716	A532G	S178G	1944107	A	G
none	Rv1716	T827C	V276A	1944402	T	C
none	Rv1730c	G865A	D289N	1956381	C	T
none	Rv1730c	A316C	T106P	1956930	T	G
none	Rv1733c	G204T	Q68H	1960284	C	A
narX	Rv1736c	A230G	D77G	1963957	T	C
none	Rv1739c	G401T	R134L	1967237	C	A
none	Rv1744c	A298G	T100A	1971093	T	C
fadD1	Rv1750c	C761A	A254D	1978807	G	T
fadD1	Rv1750c	G542A	S181N	1979026	C	T
PPE24	Rv1753c	A1463C	N488T	1983313	T	G
plcD	Rv1755c	T491C	V164A	1987206	A	G
cut1	Rv1758	C329T	P110L	1989370	C	T
none	Rv1760	A656T	E219V	1993808	A	T
none	Rv1779c	C537G	D179E	2013943	G	C
none	Rv1784	G2578T	V860F	2023211	G	T
none	Rv1797	G455A	R152H	2035937	G	A
PPE28	Rv1800	T432G	C144W	2039884	T	G
PE_PGRS32	Rv1803c	G994A	A332T	2045849	C	T
none	Rv1805c	C161T	T54M	2047874	G	A
PPE31	Rv1807	T668C	F223S	2049065	T	C
PPE31	Rv1807	G700C	V234L	2049097	G	C
PPE32	Rv1808	G902C	G301A	2050822	G	C
PPE33	Rv1809	G754T	V252L	2052035	G	T
mgtC	Rv1811	G259A	V87I	2053701	G	A
none	Rv1812c	T89C	L30P	2055271	A	G
none	Rv1815	A247T	I83F	2057774	A	T
none	Rv1816	T572G	L191R	2058827	T	G
none	Rv1819c	A1807G	I603V	2062922	T	C
gcvH	Rv1826	A239C	E80A	2072190	A	C
none	Rv1828	C626T	A209V	2073706	C	T
none	Rv1835c	G1384A	G462S	2081204	C	T
none	Rv1836c	A1513G	S505G	2083124	T	C
none	Rv1841c	C413T	P138L	2090306	G	A
none	Rv1846c	T170G	L57R	2096430	A	C
none	Rv1847	G268C	V90L	2097144	G	C
ndh	Rv1854c	G803A	R268H	2102240	C	T
apa	Rv1860	T406C	F136L	2108141	T	C
none	Rv1869c	G1002A	M334I	2119694	C	T
lldD2	Rv1872c	T527C	V176A	2122625	A	G
lldD2	Rv1872c	G176C	G59A	2122976	C	G
lldD2	Rv1872c	G7A	V3I	2123145	C	T
none	Rv1877	T1601C	I534T	2127504	T	C
none	Rv1879	C515T	T172I	2129891	C	T
lppE	Rv1881c	G268C	G90R	2132062	C	G
none	Rv1889c	C251G	A84G	2138767	G	C
none	Rv1895	G808C	V270L	2143328	G	C
lppD	Rv1899c	T368C	L123P	2145878	A	G
lipJ	Rv1900c	T612G	I204M	2147022	A	C
lipJ	Rv1900c	A68C	Q23P	2147566	T	G
aao	Rv1905c	C718A	P240T	2151678	G	T
katG	Rv1908c	G1388T	R463L	2154724	C	A
fadB5	Rv1912c	A983G	D328G	2158109	T	C
aceAa	Rv1915	G536A	G179D	2160998	G	A
PPE34	Rv1917c	A2056C	S686R	2165256	T	G
PPE34	Rv1917c	T2026G	S676A	2165286	A	C
PPE35	Rv1918c	T2687C	L896S	2167926	A	G
PPE35	Rv1918c	G1871A	G624D	2168742	C	T
fadD31	Rv1925	A568C	M190L	2177654	A	C
none	Rv1929c	T497C	V166A	2181410	A	G
none	Rv1948c	G13C	G5R	2199052	C	G
none	Rv1949c	T619C	F207L	2199416	A	G
yrbE3B	Rv1965	G160A	A54T	2208666	G	A
mce3A	Rv1966	G139A	A47T	2209465	G	A
lprM	Rv1970	G1082A	G361D	2215204	G	A
mce3F	Rv1971	G1114C	G372R	2216370	G	C
mce3F	Rv1971	C1187A	A396E	2216443	C	A
none	Rv1975	G437C	S146T	2218488	G	C
none	Rv1979c	G1369A	V457I	2221796	C	T
none	Rv1979c	A857G	D286G	2222308	T	C
mpt64	Rv1980c	C477A	F159L	2223553	G	T
none	Rv1993c	C79G	L27V	2237497	G	C
none	Rv1996	C52T	P18S	2239055	C	T
ctpF	Rv1997	G2080A	V694I	2242238	G	A
ctpF	Rv1997	G2650A	A884T	2242808	G	A
none	Rv1998c	A688C	S230R	2243034	T	G
none	Rv1999c	C22T	R8C	2245117	G	A
none	Rv2003c	T386C	M129T	2249035	A	G
otsB1	Rv2006	G3941T	R1314L	2255942	G	T
none	Rv2017	C785A	A262E	2264782	C	A
none	Rv2024c	A461G	D154G	2269780	T	C
none	Rv2024c	T139C	W47R	2270102	A	G
none	Rv2036	C278T	A93V	2282376	C	T
none	Rv2037c	G935A	C312Y	2282787	C	T
none	Rv2037c	G409A	A137T	2283313	C	T
none	Rv2039c	C794T	A265V	2284848	G	A
none	Rv2039c	G391T	V131F	2285251	C	A
none	Rv2041c	A298G	T100A	2287549	T	C
pncA	Rv2043c	A35C	D12A	2289207	T	G
pks12	Rv2048c	C10945G	P3649A	2296042	G	C
pks12	Rv2048c	C9221T	A3074V	2297766	G	A
pks12	Rv2048c	A9013G	T3005A	2297974	T	C
pks12	Rv2048c	C9011T	S3004L	2297976	G	A
ppm1	Rv2051c	C1400T	T467I	2309356	G	A
cobN	Rv2062c	G2989T	A997S	2317765	C	A
cobM	Rv2071c	A435G	I145M	2328543	T	C
cobL	Rv2072c	T614C	L205P	2329533	A	G
none	Rv2074	C263T	A88V	2331255	C	T
none	Rv2075c	C1091A	P364Q	2331789	G	T
none	Rv2075c	C727T	R243W	2332153	G	A
none	Rv2078	A17G	E6G	2335075	A	G
none	Rv2078	A184C	N62H	2335242	A	C
none	Rv2079	A140G	Y47C	2335494	A	G
none	Rv2079	C146T	A49V	2335500	C	T
none	Rv2082	A547G	T183A	2339255	A	G
none	Rv2082	C1913G	P638R	2340621	C	G
none	Rv2083	G160A	A54T	2341030	G	A
none	Rv2083	C766G	L256V	2341636	C	G
none	Rv2090	C1074G	F358L	2348446	C	G
none	Rv2090	G1110T	E370D	2348482	G	T
tatC	Rv2093c	G799T	A267S	2352231	C	A
helZ	Rv2101	A1384C	M462L	2361623	A	C
helZ	Rv2101	C1469T	P490L	2361708	C	T
helZ	Rv2101	C1802A	P601Q	2362041	C	A
none	Rv2103c	C101T	A34V	2364420	G	A
prcA	Rv2109c	C544G	R182G	2369186	G	C
prcA	Rv2109c	G404C	R135P	2369326	C	G
none	Rv2125	G97A	G33S	2386389	G	A
ansP1	Rv2127	G26A	G9D	2388641	G	A
lppL	Rv2138	C431G	A144G	2397760	C	G
pyrD	Rv2139	G472A	D158N	2399191	G	A
TB18.6	Rv2140c	C298T	R100C	2400031	G	A
murG	Rv2153c	G106T	V36L	2413246	C	A
murE	Rv2158c	T436G	L146V	2420173	A	C
none	Rv2160c	T188C	V63A	2421816	A	G
pbpB	Rv2163c	T1991G	V664G	2425097	A	C
none	Rv2174	G1351T	A451S	2437259	G	T
aroG	Rv2178c	C795A	D265E	2440926	G	T
fadD15	Rv2187	C299T	T100I	2448458	C	T
fadD15	Rv2187	G1136A	G379E	2449295	G	A
none	Rv2188c	C1106T	T369M	2450045	G	A
none	Rv2188c	G70C	E24Q	2451081	C	G
qcrC	Rv2194	T152C	V51A	2457704	T	C
cobS	Rv2208	T464C	L155S	2472956	T	C
none	Rv2209	A481G	T161A	2473880	A	G
none	Rv2226	G735T	Q245H	2499566	G	T
none	Rv2226	G895A	D299N	2499726	G	A
none	Rv2227	C77T	T26I	2501007	C	T
none	Rv2229c	C56T	A19V	2503417	G	A
none	Rv2230c	G1060T	A354S	2503549	C	A
none	Rv2230c	C230T	A77V	2504379	G	A
none	Rv2230c	G229T	A77S	2504380	C	A
none	Rv2237	A260G	K87R	2509748	A	G
none	Rv2240c	C776A	T259K	2511712	G	T
none	Rv2240c	A10G	I4V	2512478	T	C
accD6	Rv2247	T712C	S238P	2521454	T	C
none	Rv2257c	C389A	P130H	2530434	G	T
none	Rv2264c	G40C	G14R	2538311	C	G
none	Rv2265	G94A	G32S	2538793	G	A
cyp128	Rv2268c	G466T	A156S	2543811	C	A
lppN	Rv2270	T282A	H94Q	2544979	T	A
none	Rv2275	A392G	D131G	2547274	A	G
cyp121	Rv2276	G949A	E317K	2548697	G	A
none	Rv2285	G103A	A35T	2557575	G	A
lppO	Rv2290	T185C	V62A	2562783	T	C
sseB	Rv2291	A785C	E262A	2563958	A	C
none	Rv2298	A512G	H171R	2569593	A	G
cut2	Rv2301	G420T	W140C	2573434	G	T
none	Rv2303c	G422A	S141N	2574598	C	T
none	Rv2306A	A139G	I47V	2577246	A	G
none	Rv2307c	C816G	F272L	2577881	G	C
none	Rv2307c	T71C	M24T	2578626	A	G
uspA	Rv2316	G379C	V127L	2589216	G	C
none	Rv2319c	A505G	R169G	2592222	T	C
narK1	Rv2329c	C887T	P296L	2602575	G	A
mez	Rv2332	G186T	E62D	2605293	G	T
none	Rv2333c	G205T	D69Y	2608117	C	A
none	Rv2337c	G356T	G119V	2612632	C	A
mmpL9	Rv2339	A2098G	K700E	2616790	A	G
furB	Rv2359	A191G	H64R	2641840	A	G
none	Rv2360c	G196A	A66T	2642383	C	T
dnaJ2	Rv2373c	G1080C	E360D	2652908	C	G
mbtH	Rv2377c	T206C	V69A	2656225	A	G
mbtF	Rv2379c	G1767T	E589D	2660319	C	A
ggtB	Rv2394	G216C	M72I	2688225	G	C
none	Rv2395	T1642C	S548P	2691713	T	C
cysW	Rv2398c	G422C	G141A	2695378	C	G
none	Rv2413c	C98A	P33Q	2711204	G	T
none	Rv2415c	G872T	R291L	2712913	C	A
ahpD	Rv2429	A232T	M78L	2727037	A	T
rbsK	Rv2436	T845C	V282A	2734074	T	C
proB	Rv2439c	G676T	A226S	2737572	C	A
rne	Rv2444c	A1726G	T576A	2743259	T	C
valS	Rv2448c	A2264G	H755R	2747962	T	C
none	Rv2449c	C71A	A24D	2751502	G	T
rpfE	Rv2450c	G377A	R126Q	2751804	C	T
mmuM	Rv2458	A374G	Y125C	2760152	A	G
tig	Rv2462c	C353T	P118L	2764939	G	A
aglA	Rv2471	G392C	S131T	2773955	G	C
gdh	Rv2476c	A3127G	S1043G	2779136	T	C
plsB2	Rv2482c	T2332C	C778R	2786952	A	G
plsC	Rv2483c	T565G	C189G	2790458	A	C
none	Rv2484c	G1397A	G466D	2791098	C	T
none	Rv2484c	T1238A	I413N	2791257	A	T
none	Rv2492	C209A	A70D	2807486	C	A
pdhC	Rv2495c	A319G	T107A	2809621	T	C
accD1	Rv2502c	G1317T	M439I	2817158	C	A
none	Rv2508c	G1145C	G382A	2823449	C	G
none	Rv2513	C365A	T122K	2830525	C	A
fas	Rv2524c	T8311C	C2771R	2841022	A	G
none	Rv2527	A233C	D78A	2851547	A	C
nusB	Rv2533c	C56A	A19D	2858669	G	T
aroB	Rv2538c	C587A	P196Q	2862090	G	T
none	Rv2542	A631G	T211A	2865760	A	G
none	Rv2559c	G950A	G317D	2878980	C	T
none	Rv2560	G628C	V210L	2880702	G	C
none	Rv2566	T1829C	L610P	2888201	T	C
none	Rv2566	T3077A	I1026N	2889449	T	A
none	Rv2567	A1934G	Q645R	2891728	A	G
none	Rv2570	G83A	G28D	2894594	G	A
none	Rv2570	A131G	E44G	2894642	A	G
none	Rv2571c	G895A	A299T	2895066	C	T
none	Rv2575	G552T	Q184H	2899890	G	T
apt	Rv2584c	C440A	A147E	2910461	G	T
none	Rv2585c	G1385C	C462S	2911293	C	G
none	Rv2596	T229C	C77R	2925962	T	C
none	Rv2599	G35T	S12I	2927511	G	T
speE	Rv2601	A547G	M183V	2928934	A	G
speE	Rv2601	C1358A	P453H	2929745	C	A
none	Rv2606c	G202A	D68N	2933869	C	T
none	Rv2609c	C830T	T277M	2937036	G	A
none	Rv2611c	C590G	S197C	2939373	G	C
none	Rv2611c	A306G	I102M	2939657	T	C
pgsA1	Rv2612c	G5A	S2N	2940608	C	T
none	Rv2627c	G878T	G293V	2953871	C	A
none	Rv2627c	A310G	R104G	2954439	T	C
none	Rv2628	C176T	S59L	2955233	C	T
none	Rv2630	A526G	T176A	2957418	A	G
none	Rv2668	A8G	H3R	2984740	A	G
none	Rv2668	G484A	E162K	2985216	G	A
none	Rv2672	C949G	H317D	2988630	C	G
none	Rv2676c	C65T	S22L	2992564	G	A
hemY	Rv2677c	A470G	Q157R	2993523	T	C
hemE	Rv2678c	G982A	A328T	2994081	C	T
none	Rv2683	T251C	L84S	3000362	T	C
arsA	Rv2684	T440C	I147T	3001053	T	C
arsB1	Rv2685	C1133G	A378G	3003115	C	G
none	Rv2688c	C466A	P156T	3005185	G	T
none	Rv2690c	C1595A	T532N	3007615	G	T
ceoB	Rv2691	A349G	T117A	3009692	A	G
ceoC	Rv2692	A397G	I133V	3010420	A	G
ppgK	Rv2702	G86C	G29A	3016943	G	C
ppgK	Rv2702	T608C	I203T	3017465	T	C
none	Rv2714	C542G	S181W	3027606	C	G
none	Rv2714	T734C	V245A	3027798	T	C
none	Rv2719c	T370C	Y124H	3031168	A	G
none	Rv2719c	T253A	L85M	3031285	A	T
none	Rv2729c	C605A	A202E	3041871	G	T
recA	Rv2737c	G1619A	R540Q	3049806	C	T
ftsK	Rv2748c	A1145G	D382G	3061362	T	C
hsdM	Rv2756c	T917C	L306P	3069167	A	G
PE27	Rv2769c	G808A	V270M	3078178	C	T
PE27	Rv2769c	C160T	P54S	3078826	G	A
PPE44	Rv2770c	T581C	F194S	3079877	A	G
PPE44	Rv2770c	G176T	G59V	3080282	C	A
none	Rv2771c	T239C	L80P	3080795	A	G
none	Rv2779c	A494G	Q165R	3086261	T	C
none	Rv2794c	A259G	M87V	3103682	T	C
lppV	Rv2796c	G476T	C159F	3105144	C	A
none	Rv2805	G11A	G4D	3112877	G	A
none	Rv2807	A215T	E72V	3113872	A	T
none	Rv2812	A1183G	R395G	3118000	A	G
none	Rv2813	A226G	I76V	3118449	A	G
none	Rv2825c	A4G	K2E	3133536	T	C
none	Rv2830c	C167T	A56V	3137058	G	A
rbfA	Rv2838c	G43A	A15T	3145129	C	T
PE_PGRS48	Rv2853	G703A	G235S	3162970	G	A
aldC	Rv2858c	T731C	L244P	3169993	A	G
none	Rv2862c	T148C	C50R	3174496	A	G
none	Rv2869c	G775T	V259F	3180988	C	A
none	Rv2871	A73G	T25A	3183210	A	G
dipZ	Rv2874	T2014G	Y672D	3186860	T	G
none	Rv2877c	T103C	Y35H	3188769	A	G
mpt53	Rv2878c	A244G	S82G	3189154	T	C
none	Rv2880c	A554G	Q185R	3190125	T	C
none	Rv2880c	C337T	P113S	3190342	G	A
none	Rv2896c	T457G	S153A	3205978	A	C
ffh	Rv2916c	T1019A	L340H	3225267	A	T
none	Rv2917	G1781T	R594L	3228143	G	T
glnD	Rv2918c	C989T	A330V	3229692	G	A
smc	Rv2922c	G641A	R214H	3237166	C	T
fpg	Rv2924c	A202G	N68D	3239269	T	C
none	Rv2927c	C716T	T239I	3241244	G	A
fadD26	Rv2930	A718G	M240V	3244414	A	G
ppsA	Rv2931	G1645A	G549S	3247089	G	A
ppsA	Rv2931	C1872G	D624E	3247316	C	G
ppsB	Rv2932	G412A	G138S	3251483	G	A
ppsB	Rv2932	G3809T	R1270L	3254880	G	T
ppsD	Rv2934	G4750C	A1584P	3266997	G	C
ppsE	Rv2935	A3301G	N1101D	3271037	A	G
drrA	Rv2936	C925G	H309D	3273138	C	G
mas	Rv2940c	G5525A	G1842E	3277191	C	T
mas	Rv2940c	C2584T	R862W	3280132	G	A
pks1	Rv2946c	A2753G	Q918R	3293601	T	C
pks15	Rv2947c	G1120C	G374R	3296721	C	G
pks15	Rv2947c	T998C	V333A	3296843	A	G
fadD22	Rv2948c	C542T	A181V	3299413	G	A
none	Rv2955c	A100G	T34A	3308446	T	C
none	Rv2958c	T544G	Y182D	3311457	A	C
none	Rv2960c	C127T	H43Y	3313075	G	A
none	Rv2962c	C136G	L46V	3314987	G	C
none	Rv2971	A50G	D17G	3326150	A	G
none	Rv2971	A454C	N152H	3326554	A	C
recG	Rv2973c	C653T	P218L	3329294	G	A
ddl	Rv2981c	A1093G	T365A	3336825	T	C
gpsA	Rv2982c	C397G	P133A	3338603	G	C
gltX	Rv2992c	A623C	K208T	3349655	T	G
lppY	Rv2999	A634T	M212L	3358235	A	T
none	Rv3007c	C610T	P204S	3365841	G	A
gatA	Rv3011c	A1258C	M420L	3370177	T	G
gatA	Rv3011c	A175G	I59V	3371260	T	C
esxR	Rv3019c	G174T	W58C	3378828	C	A
serB2	Rv3042c	G347A	G116E	3402816	C	T
adhC	Rv3045	G514A	A172T	3406798	G	A
cyp136	Rv3059	A1334G	D445G	3420825	A	G
ligB	Rv3062	C271T	P91S	3425854	C	T
cstA	Rv3063	C1675A	R559S	3428917	C	A
none	Rv3064c	C375G	F125L	3429876	G	C
pgmA	Rv3068c	C682T	R228W	3432941	G	A
ccrB	Rv3069	C385T	R129W	3434076	C	T
none	Rv3077	G928C	G310R	3440468	G	C
none	Rv3081	G1112T	R371L	3447151	G	T
virS	Rv3082c	T947G	L316R	3447480	A	C
none	Rv3083	G211C	D71H	3448714	G	C
none	Rv3087	C458T	A153V	3453382	C	T
none	Rv3087	C1339G	L447V	3454263	C	G
none	Rv3088	C1103T	T368M	3455442	C	T
none	Rv3090	C212A	P71H	3458422	C	A
none	Rv3090	G281T	G94V	3458491	G	T
none	Rv3093c	C630G	C210W	3462135	G	C
none	Rv3096	A83G	E28G	3464629	A	G
PE_PGRS63	Rv3097c	G173C	G58A	3466919	C	G
ftsX	Rv3101c	A356G	K119R	3470324	T	C
fprA	Rv3106	A1153G	N385D	3475159	A	G
moaC	Rv3111	G391A	D131N	3479561	G	A
none	Rv3113	G401A	G134E	3480474	G	A
none	Rv3114	T31C	S11P	3480789	T	C
cyp141	Rv3121	A469G	K157E	3486977	A	G
PPE49	Rv3125c	A199C	M67L	3491453	T	G
none	Rv3126c	G100T	V34F	3492023	C	A
devS	Rv3132c	T848C	I283T	3498418	A	G
none	Rv3137	C503T	P168L	3503895	C	T
pflA	Rv3138	A811C	T271P	3505005	A	C
PPE52	Rv3144c	A1198C	K400Q	3510120	T	G
PPE52	Rv3144c	A676G	S226G	3510642	T	C
nuoG	Rv3151	C668T	A223V	3517413	C	T
nuoG	Rv3151	A1422G	I474M	3518167	A	G
nuoG	Rv3151	A1810G	T604A	3518555	A	G
nuoI	Rv3153	A538G	T180A	3521044	A	G
none	Rv3161c	G994T	D332Y	3530145	C	A
none	Rv3161c	G184C	V62L	3530955	C	G
none	Rv3165c	C133G	R45G	3534263	G	C
none	Rv3167c	C50A	P17Q	3536008	G	T
none	Rv3174	A535G	M179V	3542672	A	G
none	Rv3175	G563T	R188M	3543422	G	T
none	Rv3190c	T989C	V330A	3555699	A	G
none	Rv3190c	T413C	L138P	3556275	A	G
none	Rv3191c	C712T	P238S	3557634	G	A
none	Rv3193c	G2528A	R843Q	3560645	C	T
none	Rv3197	G1318C	A440P	3568341	G	C
nudC	Rv3199c	A710C	Q237P	3571834	T	G
none	Rv3200c	A34G	N12D	3573636	T	C
none	Rv3201c	C752T	A251V	3576285	G	A
none	Rv3202c	T2243C	V748A	3577958	A	G
none	Rv3204	A100G	T34A	3581414	A	G
rhlE	Rv3211	C147A	D49E	3587944	C	A
none	Rv3213c	A430G	K144E	3591063	T	C
TB7.3	Rv3221c	G85A	V29I	3597682	C	T
lpqB	Rv3244c	A425G	D142G	3624486	T	C
mtrB	Rv3245c	A1549C	M517L	3625065	T	G
manB	Rv3257c	C617T	S206L	3638093	G	A
rmlD	Rv3266c	T769C	S257P	3647041	A	G
purE	Rv3275c	G373C	G125R	3658266	C	G
birA	Rv3279c	G211A	G71S	3661802	C	T
lat	Rv3290c	C263G	A88G	3671532	G	C
lat	Rv3290c	G161A	R54Q	3671634	C	T
none	Rv3291c	C193G	H65D	3672105	G	C
atsB	Rv3299c	A2249C	Q750P	3683715	T	G
phoY1	Rv3301c	T206C	L69S	3687372	A	G
lpdA	Rv3303c	T923C	L308S	3690016	A	G
lpdA	Rv3303c	G802A	G268S	3690137	C	T
amiA1	Rv3305c	C1042A	L348M	3691767	G	T
amiB1	Rv3306c	C562A	L188I	3693428	G	T
pmmB	Rv3308	A1318G	S440G	3696181	A	G
pmmB	Rv3308	G1453T	V485F	3696316	G	T
none	Rv3310	A511G	T171A	3697708	A	G
sdhC	Rv3316	C160A	L54I	3704261	C	A
sdhD	Rv3317	G160C	V54L	3704596	G	C
sigJ	Rv3328c	C122A	P41Q	3714211	G	T
none	Rv3329	A366C	Q122H	3714757	A	C
sugI	Rv3331	C1268T	P423L	3718357	C	T
PPE54	Rv3343c	C4592T	A1531V	3732344	G	A
PPE54	Rv3343c	G2815A	D939N	3734121	C	T
PPE54	Rv3343c	A308C	E103A	3736628	T	G
PPE55	Rv3347c	G7702T	V2568L	3745483	C	A
PPE55	Rv3347c	G7369A	D2457N	3745816	C	T
PPE55	Rv3347c	T6776C	L2259P	3746409	A	G
PPE55	Rv3347c	T2768A	F923Y	3750417	A	T
PPE55	Rv3347c	A2764G	S922G	3750421	T	C
folD	Rv3356c	G325A	A109T	3770325	C	T
none	Rv3359	G242A	R81H	3771585	G	A
PE_PGRS51	Rv3367	A700G	N234D	3779267	A	G
none	Rv3371	A1015G	R339G	3785946	A	G
none	Rv3371	A1102G	I368V	3786033	A	G
dxs2	Rv3379c	T1234C	C412R	3793634	A	G
idsB	Rv3383c	T395G	V132G	3798095	A	C
lpqD	Rv3390	C412T	P138S	3805276	C	T
cmaA1	Rv3392c	A335G	N112S	3808103	T	C
iunH	Rv3393	G517A	V173M	3808977	G	A
none	Rv3395c	C8T	A3V	3811629	G	A
phyA	Rv3397c	G262T	A88S	3814737	C	A
none	Rv3399	G304A	G102S	3816432	G	A
none	Rv3399	C989A	A330E	3817117	C	A
none	Rv3404c	C418G	R140G	3824167	G	C
none	Rv3408	C137T	S46L	3826684	C	T
PPE58	Rv3426	C470A	P157Q	3843505	C	A
none	Rv3428c	A979T	S327C	3844992	T	A
none	Rv3428c	A643G	M215V	3845328	T	C
PPE59	Rv3429	A187T	M63L	3847351	A	T
gadB	Rv3432c	T671C	I224T	3851084	A	G
rpsI	Rv3442c	G37A	A13T	3861914	C	T
none	Rv3446c	C491T	A164V	3864041	G	A
none	Rv3447c	A3244G	S1082G	3864995	T	C
none	Rv3467	A943G	K315E	3884906	A	G
none	Rv3468c	A184G	I62V	3885886	T	C
kgtP	Rv3476c	C241T	L81F	3893480	G	A
none	Rv3479	T521G	L174R	3896340	T	G
none	Rv3479	C3050A	T1017N	3898869	C	A
none	Rv3480c	G749T	R250L	3899654	C	A
otsA	Rv3490	G1000C	V334L	3909235	G	C
mce4F	Rv3494c	C1214T	P405L	3912156	G	A
fabG	Rv3502c	G947A	R316H	3921094	C	T
PE_PGRS54	Rv3508	A5692G	T1898A	3936696	A	G
echA19	Rv3516	G257A	G86D	3952800	G	A
none	Rv3521	C487T	H163Y	3958007	C	T
none	Rv3521	A883G	N295D	3958403	A	G
ltp4	Rv3522	C971T	T324I	3959418	C	T
none	Rv3526	C356T	T119I	3962794	C	T
none	Rv3531c	G979A	E327K	3967966	C	T
PPE61	Rv3532	C770T	T257M	3970112	C	T
none	Rv3535c	C359T	P120L	3974142	G	A
PPE63	Rv3539	T172C	W58R	3978230	T	C
PPE63	Rv3539	T1093A	Y365N	3979151	T	A
fadA5	Rv3546	A16G	I6V	3985572	A	G
none	Rv3551	G19T	A7S	3989914	G	T
none	Rv3555c	T802C	W268R	3994898	A	G
PPE64	Rv3558	G916A	G306S	3998895	G	A
fadE31	Rv3562	C485T	A162V	4003645	C	T
fadE32	Rv3563	G824C	W275S	4005114	G	C
none	Rv3567c	T536C	I179T	4008747	A	G
none	Rv3570c	A52G	N18D	4012219	T	C
ispF	Rv3581c	A269G	Q90R	4024079	T	C
none	Rv3586	A862G	T288A	4028752	A	G
lpqF	Rv3593	C476T	A159V	4034827	C	T
clpC1	Rv3596c	T188C	V63A	4040517	A	G
panD	Rv3601c	C176T	A59V	4044106	G	A
none	Rv3616c	C575T	T192I	4055801	G	A
none	Rv3618	T14C	L5S	4058711	T	C
none	Rv3627c	C134T	A45V	4067152	G	A
none	Rv3630	G118A	A40T	4069292	G	A
none	Rv3630	C623T	S208L	4069797	C	T
none	Rv3638	G194A	G65D	4077177	G	A
none	Rv3640c	G887A	G296E	4078863	C	T
none	Rv3640c	T25G	S9A	4079725	A	C
none	Rv3645	T554G	I185S	4083360	T	G
topA	Rv3646c	C2058G	D686E	4085200	G	C
PE_PGRS60	Rv3652	G88A	A30T	4093719	G	A
none	Rv3659c	A1028C	H343P	4096967	T	G
dppA	Rv3666c	G1328A	R443Q	4105757	C	T
dppA	Rv3666c	G931A	E311K	4106154	C	T
dppA	Rv3666c	C878T	A293V	4106207	G	A
dppA	Rv3666c	A11G	Q4R	4107074	T	C
none	Rv3669	T247G	F83V	4111073	T	G
none	Rv3671c	A1087G	I363V	4112429	T	C
none	Rv3677c	C746T	A249V	4117307	G	A
whiB4	Rv3681c	C167T	A56V	4121388	G	A
none	Rv3684	T649G	S217A	4126087	T	G
none	Rv3689	G355C	V119L	4130711	G	C
moxR2	Rv3692	G392A	R131H	4133907	G	A
moxR2	Rv3692	C887T	A296V	4134402	C	T
glpK	Rv3696c	T1379C	V460A	4138377	A	G
none	Rv3699	G646A	E216K	4142689	G	A
gshA	Rv3704c	G13A	A5T	4148174	C	T
none	Rv3705c	G154A	G52R	4148809	C	T
dnaQ	Rv3711c	G631T	V211L	4156099	C	A
dnaQ	Rv3711c	T491C	V164A	4156239	A	G
dnaQ	Rv3711c	G227A	G76D	4156503	C	T
none	Rv3718c	T187G	S63A	4162072	A	C
none	Rv3719	A34G	T12A	4162339	A	G
none	Rv3719	G1253C	S418T	4163558	G	C
none	Rv3728	G1822A	A608T	4176694	G	A
none	Rv3729	C805T	P269S	4179089	C	T
ligC	Rv3731	G938A	R313H	4182695	G	A
none	Rv3736	G430A	G144R	4187063	G	A
none	Rv3737	A119G	D40G	4187817	A	G
PPE66	Rv3738c	C512A	T171N	4189721	G	T
none	Rv3753c	T2C	M1T	4200220	A	G
tyrA	Rv3754	G685A	D229N	4201105	G	A
proX	Rv3759c	T254C	L85P	4205120	A	G
fadE36	Rv3761c	C55A	L19M	4206863	G	T
none	Rv3764c	T736C	C246R	4210274	A	G
none	Rv3764c	A134G	H45R	4210876	T	C
none	Rv3770c	C292G	P98A	4215484	G	C
hisC2	Rv3772	A424G	T142A	4217557	A	G
none	Rv3776	A985G	M329V	4222073	A	G
none	Rv3777	T479C	V160A	4223172	T	C
none	Rv3777	G773A	R258H	4223466	G	A
embC	Rv3793	C809T	T270I	4240671	C	T
embC	Rv3793	A1180G	N394D	4241042	A	G
embA	Rv3794	C2737T	P913S	4245969	C	T
embB	Rv3795	A1133C	E378A	4247646	A	C
embB	Rv3795	A1512C	E504D	4248025	A	C
fadE35	Rv3797	G712A	A238T	4251796	G	A
fadD32	Rv3801c	C1568T	A523V	4261499	G	A
none	Rv3805c	G877A	V293M	4267960	C	T
none	Rv3806c	A447C	E149D	4269387	T	G
none	Rv3811	A1138G	M380V	4275935	A	G
PE_PGRS62	Rv3812	G462C	Q154H	4277032	G	C
PE_PGRS62	Rv3812	G880A	D294N	4277450	G	A
papA2	Rv3820c	G508A	D170N	4285318	C	T
none	Rv3822	C641T	A214V	4287361	C	T
mmpL8	Rv3823c	C2086T	P696S	4289444	G	A
mmpL8	Rv3823c	T1577C	V526A	4289953	A	G
mmpL8	Rv3823c	G703C	G235R	4290827	C	G
pks2	Rv3825c	G2497A	A833T	4297109	C	T
pks2	Rv3825c	G92A	G31D	4299514	C	T
none	Rv3827c	A754G	T252A	4302036	T	C
none	Rv3827c	G151T	D51Y	4302639	C	A
none	Rv3829c	T1602G	S534R	4303407	A	C
none	Rv3830c	C236T	P79L	4305450	G	A
none	Rv3832c	C473A	A158E	4306339	G	T
none	Rv3833	G313A	V105I	4307179	G	A
none	Rv3833	C478G	L160V	4307344	C	G
none	Rv3839	C364T	P122S	4313128	C	T
none	Rv3839	G392A	R131Q	4313156	G	A
none	Rv3843c	G31C	G11R	4316566	C	G
none	Rv3848	G305A	R102Q	4322630	G	A
ethA	Rv3854c	C1035A	N345K	4326439	G	T
gltB	Rv3859c	C1657G	Q553E	4334425	G	C
whiB6	Rv3862c	C319T	R107C	4338203	G	A
none	Rv3864	G17A	G6D	4340286	G	A
none	Rv3868	T745C	S249P	4344058	T	C
PPE68	Rv3873	A229G	T77A	4351303	A	G
PPE68	Rv3873	G685C	V229L	4351759	G	C
none	Rv3877	G1471A	A491T	4356477	G	A
none	Rv3879c	G2186C	C729S	4357597	C	G
none	Rv3879c	G1837A	G613S	4357946	C	T
none	Rv3880c	C23G	P8R	4360524	G	C
none	Rv3882c	T1301C	V434A	4362120	A	G
none	Rv3884c	A644G	E215G	4366195	T	C
esxD	Rv3891c	A145G	T49A	4374228	T	C
PPE69	Rv3892c	C56A	T19K	4375628	G	T
none	Rv3894c	T1258C	F420L	4379195	A	G
none	Rv3894c	G773C	R258P	4379680	C	G
none	Rv3895c	T998C	L333P	4380943	A	G
none	Rv3896c	C577A	Q193K	4382275	G	T
none	Rv3897c	A199G	I67V	4383442	T	C
none	Rv3899c	T193C	S65P	4385187	A	G
none	Rv3903c	T53C	V18A	4390380	A	G
none	Rv3909	G19C	G7R	4394210	G	C
none	Rv3909	A1196G	N399S	4395387	A	G
none	Rv3909	G1882A	A628T	4396073	G	A
none	Rv3910	C968T	A323V	4397564	C	T
none	Rv3910	A2525G	D842G	4399121	A	G
gidB	Rv3919c	G355A	A119T	4407848	C	T
gidB	Rv3919c	C299T	S100F	4407904	G	A
